# The spliceosomal component GAMETOPHYTIC FACTOR 1 (GFA1) regulates a key photoperiodic switch

**DOI:** 10.1101/2024.11.01.621476

**Authors:** Sebastian Tiedemann, Lieven Sterck, Hanna Becker, Nicola Nielsen, Cordula Blohm, Daniel Blum, Christa Lanz, Kathrin Maedler, Detlef Weigel, Yves Van de Peer, Rita Groß-Hardt

**Affiliations:** Centre for Biomolecular Interactions, University of Bremen, 28359 Bremen, Germany; Bioinformatics and Systems Biology, VIB/Ghent University, Gent B-9052, Belgium; Centre for Plant Molecular Biology, University of Tübingen, 72076 Tübingen, Germany; School of Science, Constructor University, 28759 Bremen, Germany; Department of Molecular Biology, Max Planck Institute for Developmental Biology, 72076 Tübingen, Germany

## Abstract

Plants have evolved sophisticated mechanisms to perceive and interpret daytime in order to flower at an optimal time point. Here we show that the spliceosomal component *GAMETOPHYTIC FACTOR 1* (*GFA1*) constitutes a previously unrecognized key photoperiodic switch, that is essential for flowering in long days. We show that *gfa1* hypomorphic (*gfa1*_*hyp*_) plants fail to initiate flowering in long-days (LD), which correlates with ectopic activation of the short-day (SD) flowering repressor *ARABIDOPSIS THALIANA CENTRORADIALIS (ATC)*. Accordingly, flowering is restored upon inactivation of *ATC* in *gfa1*_*hyp*_ mutants. A novel tissue-specific *in-planta* splice assay and comprehensive RNAseq profiling of *gfa1*_*hyp*_ mutants indicate that GFA1 mediated pre-mRNA splicing is substrate specific, as previously suggested for GFA1 orthologs. Furthermore, we show that *gfa1*_*hyp*_ mutants accumulate nonsense transcripts of the photoreceptor components *PHYB* and *RRC1*, suggesting inappropriate photoreceptor signaling as a potential cause for the ectopic activation of the SD characteristic profile in *gfa1*_*hyp*_. In fact, known downstream targets of the phytochrome system such as *RS31, SR34a, SRp30* accumulate reduced amounts of light-dependent splice isoforms. Together, our data reveal a link between spliceosome composition and long-day flowering, based on complex transcriptional readouts in response to day length.
