## Supplementary material for "The spliceosomal component GAMETOPHYTIC FACTOR 1 (GFA1) regulates a key photoperiodic switch": Table 2 Flowering Assays

### Sheet: table
table S2 flowering timepoint of mutants and transgenic lines
A) 23°C LD condition		RLN	s.d.		CLN	TLN	s.d.		Range	n	% SE	% FOF		n denotes the number of individuals
wild type		8.77143	±	1.1137	5.91429	14.6857	±	3.78675	20-24	35	100	100		RLN, rosette leaf number
pGFL::cGFA1/+		8.91429	±	0.781079	5.31429	14.2286	±	3.11624	19-24	35	100	100		CLN, cauline leaf number
pGFA1::cGFA1/+		9.41176	±	1.13131	5.70588	15.1176	±	3.29154	17-22	33	100	100		TLN, total leaf number
gfa1hyp		n.d.	±	n.d.	n.d.	n.d.	±	n.d.	49-97	24	0	37.5		LD, long day
flm-3		6.87879	±	0.73983	2.69697	9.57576	±	1.85456	17-23	33	100	100		SD, short day
cFLM-δ OX		6.36111	±	0.542627	1.94444	8.30556	±	1.09073	15-21	36	100	100		s.d. RLN, rosette leave number standard deviation
gfa1hyp flm-3		9.13793	±	2.19942	11.8966	21.0345	±	18.1216	24-33	29	100	100		s.d. TLN, total leave number standard deviation
gfa1hyp cFLM-δ OX		11.96	±	2.63755	28.44	40.4	±	46.585	24-36	25	100	100		Range shoot elongation time point in days after sowing
														% SE, percentage of plants with shoot elongation over 0,5cm
B) 23°C LD condition (phytotron)		RLN	s.d.		CLN	TLN		s.d.	Range	n	% SE	% FOF		% FOF, percentage of visible flower organ formation 65 days after sowing
wild type		8.88889	±	1.27827	3.27778	12.1667	±	2.00734	22-27	18	100	100		n.d., not analysed during experiment duration
pGFL::cGFA1/+		9.28571	±	1.30931	3.09524	12.381	±	2.37647	21-27	21	100	100
pGFA1::cGFA1/+		9.04762	±	1.20317	2.7619	11.8095	±	2.11232	21-28	21	100	100
gfa1hyp		n.d.	±	n.d.	n.d.	n.d.	±	n.d.	43-69	37	0	32.4324
C) 23°C LD condition		RLN	s.d.		CLN	TLN		s.d.	Range	n	% SE	% FOF
wild type		11.087	±	1.20276	3.47826	14.5652	±	2.27289	20-24	23	100	100
pGFL::cGFA1+		11.1154	±	1.03255	4.38462	15.5	±	2.65707	19-24	26	100	100
pGFA1::cGFA1/+		11.1724	±	1.16708	4.10345	15.2759	±	2.73726	19-22	29	100	100
atc-2		11.6207	±	1.17758	3.75862	15.3793	±	2.32093	20-23	29	100	100
gfa1hyp		n.d.	±	n.d.	n.d.	n.d.	±	n.d.	n.d.	23	0	34.7826
gfa1hyp atc-2		12.9655	±	1.52322	24.1724	37.1379	±	14.7327	22-29	29	100	100
D) 23°C LL condition (phytotron)		RLN	s.d.		CLN	TLN		s.d.	Range	n	% SE	% FOF
wild type		12.64	±	1.11355	7.28	19.92	±	4.08167	19-24	25	100	100
pGFL::cGFA1+		11.8636	±	1.20694	7.63636	19.5	±	2.61406	19-23	22	100	100
pGFA1::cGFA1/+		12.2174	±	1.88189	7.43478	19.6522	±	5.54001	18-24	23	100	100
gfa1hyp		n.d.	±	n.d.	n.d.	n.d.	±	n.d.	57-65	21	0	23.8095
atc-2		12.84	±	1.54596	8.76	21.6	±	4.4441	19-23	25	100	100
E) 23°C LD condition		RLN	s.d.		CLN	TLN	s.d.		Range	n	% SE	% FOF
wild type		8.9		1.11921	13.95	22.85		4.10744	19-23	20	100	100
pGFL::cGFA1+		8.47368		0.772328	15.4211	23.8947		3.44633	19-24	19	100	100
pGFA1::cGFA1/+		7.9		0.640723	13.2	21.1		3.69779	19-22	20	100	100
gfa1hyp		n.d.		n.d.	n.d.	>200		n.d.	stopped at day 45	18	0	0
F) 23°C LD condition		RLN	s.d.		CLN	TLN		s.d.	Range	n	% SE	% FOF
wild type	40 days Vernalization	8.23529	±	1.30045	4.94118	13.1765	±	2.53069	19-22	17	100	100
pGFL::cGFA1/+		6.6875	±	0.7932	4	10.6875	±	1.57982	16-21	16	100	100
pGFA1::cGFA1/+		7.82353	±	0.951006	3.82353	11.6471	±	1.57881	18-22	16	100	100
gfa1hyp		n.d.	±	n.d.	n.d.	n.d.	±	n.d.	61-65	38	0	21.1
wild type	20 days Vernalization	9.21053	±	1.35724	4.42105	13.6316	±	2.49912	19-24	19	100	100
pGFL::cGFA1/+		9.6	±	1.3917	3.35	12.95	±	2.43818	18-23	20	100	100
pGFA1::cGFA1/+		8.23529	±	0.752447	4.94118	13.1765	±	1.91165	17-21	17	100	100
gfa1hyp		n.d.	±	n.d.	n.d.	n.d.	±	n.d.	50-65	33	0	33.33
wild type	5 days Vernalization	8.88235	±	0.92752	4.17647	13.0588	±	2.43594	19-22	17	100	100
pGFL::cGFA1/+		10.2222	±	2.66912	4.16667	14.3889	±	2.70379	19-24	18	100	100
pGFA1::cGFA1/+		9.61111	±	1.24328	4.05556	13.6667	±	2.42536	19-23	18	100	100
gfa1hyp		n.d.	±	n.d.	n.d.	n.d.	±	n.d.	61-65	21	0	14.3
wild type	0 days Vernalization	10.1	±	1.65116	5.15	15.25	±	3.69744	20-24	20	100	100
pGFL::cGFA1/+		9.8	±	1.19649	5.1	14.9	±	3.53777	20-24	20	100	100
pGFA1::cGFA1/+		10.3125	±	1.25	5.25	15.5625	±	4.87126	19-24	16	100	100
gfa1hyp		n.d.	±	n.d.	n.d.	n.d.	±	n.d.	57-65	29	n.d.	20.7
G) 27°C LD condition (phytotron)		RLN	s.d.		CLN	TLN		s.d.	Range	n	% SE	% FOF
wild type		7.3	±	0.9	2.3	9.6	±	1	17-21	47	100	100
pGFL::cGFA1/+		7.4	±	0.7	2.5	9.8	±	0.7	17-22	13	100	100
pGFA1::cGFA1/+		7.6	±	0.6	2.3	9.9	±	0.7	17-20	20	100	100
gfa1hyp		9.4	±	1.5	3.8	13.2	±	2.4	22-29	23	100	100
H) 23°C SD condition (phytotron)		RLN	s.d.		CLN	TLN		s.d.	Range	n	% SE	% FOF
wild type		45.8	±	7.94805	89.9333	135.733	±	21.7698	51-68	15	100	100
atc-2		39.3571	±	15.8871	74.2143	113.571	±	50.0057	36-68	14	100	100
pGFA1::cGFA1/+		38.1429	±	14.3787	77	115.143	±	46.9908	38-69	14	100	100
