## Supplementary material for "The spliceosomal component GAMETOPHYTIC FACTOR 1 (GFA1) regulates a key photoperiodic switch": Table 3 Oligonucleotides

### Sheet: RT-PCR
Number	Internal number	Oligonucleotide sequence 5'-3'	Target gene	Fragment size in bp
				gDNA	cDNA
F1	CM144s	ACCACCTGAAAGGAAGTACAGTG	ACT2.2	210	124
R1	CM144as	CTGTGAACGATTCCTGGACCTGC
F2	ST56s	GCAGACGATGCAATTTATGGACG	SRp30.1 IR3	237	560
R2	ST56as	CGGTAGTCAGAGCGTCTTGAAGG
F3	ST27s	GGCGTCCAAGTCCAGATTATGGC	RS31.1 IR4	229	314
R3	ST27as	GGTCTTCCTCTTGGGACTGGAGAACG
F4	ST30s	CGTGAGTTGACTGTCGTGTTTGC	SR33.1 IR4 + IR5	324	489
R4	ST30as	GCGGCTCTTACCTCTGACTG
F5	ST309s	GTGTTGTGCCGGAGTCAACAG	CO.1+.2	347	347
R5	ST309as	GCCACAGGAGTATCAGAATGAAGG
F6	ST359s	CTAGCAACCCTCACCTCCGA	FT.1	185	1022
R6	ST359as	CCACCCTGGTGCATACACTG
F7	ST360s	CGACACAGCCCTCATCCAC	FD.1	174	174
R7	ST360as	GACCGTGGTGGAATCGCCA
F8	ST427s	GGGACGACTGATGTATCATTTGG	ATC.1	258	164
R8	ST427as	GCAAACTCTCGAGTGTTGAATTGG
F9	ST493s	AACACCATTCCAGAAACACAGA	RRC1.1 IR2	491	202
R9	ST493as	ACCCCCATCTTTGGACTTTT
F10	ST494s	CGGTTTCAAAGAAGGGGAGT	RRC1.1 IR3	571	214
R10	ST494as	CTATCGCCCTGACGGTCA
F11	ST507s	GCAGCAAGCTTTAGCAGTCC	PHYB IR2+IR3	1086	620
R11	ST507as	GACCTAAACCTTCAGGGCTTG
F12	ST500s	GATGAACGTGATGCTGAAGACG	RS31 IR2	545	374
R12	ST500as	TCATCGTCATCTTTCAACGC
F13	ST504s	CATCTACTAAGCTCTCCTCCGAGT	SR34A alt. 5'UTR	1400	516
R13	ST504as	GACAGCCATCCAAATTATAGCC
F14	ST499s	GCCGTGGTCCAAGCTGTA	SRp30 alt. IR10	1205	166
R14	ST499as	GGAGAATTCGATCTTGATCTTGATC

### Sheet: qPCR
Number	Internal number	Oligonucleotide sequence 5'-3'	Target gene	Roche Probe	Fragment size in bp
qF1	DB2s	GCCTCCGGAAAACTCTATGA	FLM-β	#107	77
qR1	DB2as	GCATGTTGTATTTCATAACGATCAA
qF2	DB1s	TGCCTCCGGAAAACTCTATG	FLM-δ	#107	60
qR2	DB1as	GGCTTGAACAGCGCTTCTAT
qF3	DB5s	TGTGGCCATAGCAACCAGT	UBQ2.1	#143	74
qR3	DB5as	ACGTAAATAAGCTTTTGGTGAACA
				Assay ID, Thermofisher Scientific
			CO	At02200179_g1	70
			CCA1	At02173356_g1	80
			TOC1	At02270095_g1	72
			GFA1	At02333150_g1	82
			ACT2	At02335270_gH	142
			UBQ2	At02322649_g1	118

### Sheet: genotyping
Internal number	oligonucleotide sequence 5'-3'	target gene
LBa1	TGGTTCACGTAGTGGGCCATCG	left border T-DNA
CM105s	TTGGTGTTGAGCATTAGAGGAGATTAC	GFA1.1 SALK N643877
CM105as	TACAGACCAAAAAAGAGAGAGTAAAGACTTAC
ST291s	CAGAATTATCTTCCACACAAGGAGTTAC	flm-3 SALK_141971
ST291as	CATTCCTCTCTCATCATCTGTTGCC
ST290	ATGGCCAGGATTTCCTCAGACCC	atc-2 SALK_021669C
ST290as	GCAGGCGGTGGAAAGTCATTCAACGG
ST169s	GCCGACAGTGGTCCCAAAGATGG	cFLM-δ OX
ST272as	GGGACTCGATATACTCCATCATCAG

### Sheet: cloning
Internal number	oligonucleotide sequence 5'-3'	usage	restriction enzyme restriction sites
CM1s	AGTGAGGCGCGCCTACAGTATATGTTTCGCATTAACCGTACT	genomic fragment upstream of GFL coding region	AscI
CM1as	AGTGATTAATTAACTTTATGTCACCTGTCAAAAAGGAATCTC		PacI
NN068s	GACTGTTAATTAAGGATCATCGAATTCCTGCAGC	NLS coding sequence	PacI
NN068as	ATTATCTCGAGCCTAGGAAGGGACTGACCTACCC		Xho; AvrII
NN034s	ATACACCTAGGCAATTGGTGAGCAAGGGCGAGGAG	eGFP coding sequence	AvrII; MfeI
NN034as	GACTGCTCGAGGCCGCTCTAGACATAGATGACAC		XhoI
NN050s	ATTATCCTAGGGAACCCAACAAGGATGATAATGTTTCATTAGC	LISe-e and LISe-i-e coding sequence	AvrII
NN050as	ACTGACAATTGCCTAGCTCGTCTCTCCATTTCCT		MfeI
NN051s	ATTATCCTAGGGAAAACCATGAGGACGATGG	MEAe-i-e coding sequence	AvrII
NN051as	GACTGCAATTGCTTGACACTTGGTAATAATGG		MfeI
NN050s	ATTATCCTAGGGAACCCAACAAGGATGATAATGTTTCATTAGC	LISe-i-e+1 coding sequence	AvrII
NN064s	ACTGACAATTGCTAGCTCGTCTCTCCATTTCCTG		MfeI
NN64as	CGTCTCTGCCAGCTAATTAATTAGC	site-directed mutagenesis of 5' splice site in LISe-i-e coding sequence	MfeI
NN058s	ATTATCCTAGGCCCAACATCGACCAATATCCT	HD2Be-i-e coding sequence	AvrII
NN058as	ATTGACAATTGGTTGGCAGTAACAGCAGTAGG		MfeI
